# Cancer cells co-evolve with retrotransposons to mitigate viral mimicry

**DOI:** 10.1101/2023.05.19.541456

**Authors:** Siyu Sun, Jungeui Hong, Eunae You, Kaloyan M. Tsanov, Jonathan Chacon-Barahona, Andrea Di Gioacchino, David Hoyos, Hao Li, Hua Jiang, Han Ly, Sajid Marhon, Rajmohan Murali, Pharto Chanda, Ali Karacay, Nicolas Vabret, Daniel D. De Carvalho, John LaCava, Scott W. Lowe, David T. Ting, Christine A. Iacobuzio-Donahue, Alexander Solovyov, Benjamin D. Greenbaum

## Abstract

Overexpression of repetitive elements is an emerging hallmark of human cancers^1^. Diverse repeats can mimic viruses by replicating within the cancer genome through retrotransposition, or presenting pathogen-associated molecular patterns (PAMPs) to the pattern recognition receptors (PRRs) of the innate immune system^2–5^. Yet, how specific repeats affect tumor evolution and shape the tumor immune microenvironment (TME) in a pro- or anti-tumorigenic manner remains poorly defined. Here, we integrate whole genome and total transcriptome data from a unique autopsy cohort of multiregional samples collected in pancreatic ductal adenocarcinoma (PDAC) patients, into a comprehensive evolutionary analysis. We find that more recently evolved **S**hort **I**nterspersed **N**uclear **E**lements (SINE), a family of retrotransposable repeats, are more likely to form immunostimulatory double-strand RNAs (dsRNAs). Consequently, younger SINEs are strongly co-regulated with RIG-I like receptor associated type-I interferon genes but anti-correlated with pro-tumorigenic macrophage infiltration. We discover that immunostimulatory SINE expression in tumors is regulated by either **L**ong **I**nterspersed **N**uclear **E**lements 1 (LINE1/L1) mobility or ADAR1 activity in a *TP53* mutation dependent manner. Moreover, L1 retrotransposition activity tracks with tumor evolution and is associated with *TP53* mutation status. Altogether, our results suggest pancreatic tumors actively evolve to modulate immunogenic SINE stress and induce pro-tumorigenic inflammation. Our integrative, evolutionary analysis therefore illustrates, for the first time, how dark matter genomic repeats enable tumors to co-evolve with the TME by actively regulating viral mimicry to their selective advantage.
