## Supplementary Figures 1-7 & Supplementary Tables 1-4 for "Cancer cells co-evolve with retrotransposons to mitigate viral mimicry": Table S1.xlsx

### Sheet: IFN_clustering
Cluster1	Cluster2	Cluster3	Cluster4
ISG15	PDE4B	TXNIP	PELI1
IFI6	IFI16	PTGS2	HLA-G
IFI44L	AIM2	EIF2AK2	CDKN1A
IFI44	CFH	PRKRA	PIM1
GBP1	OTOF	SPATS2L	CGAS
GBP2	SOCS5	ISOC1	PSMA2
GBP4	VAMP5	METTL7B	UPP1
SELL	TNFAIP6	DNAJC3	RIPK2
NRIR	CCR5	PSME1	PFKP
CMPK2	CD86	SOCS4	STAT2
RSAD2	CD38	PSMA3	IRF9
IL1B	CXCL9	MT2A	TNFAIP2
NMI	GZMA	LGALS3BP	ISG20
IFIH1	STING1	SOCS6	SOCS1
STAT1	TNF	APOL6	SOCS7
PARP14	TNFAIP3		DHX58
PLSCR1	IL6		TRIM25
TNFSF10	FGL2		IFI30
LAMP3	CH25H		IRF3
RTP4	SERPING1		HELZ2
LAP3	C1S
CXCL10	C1R
CXCL11	KLRK1
HERC6	SOCS2
HERC5	IRF8
DDX60	XAF1
IRF1	CCL2
HLA-A	SIGLEC1
HLA-C	PROCR
HLA-B	SAMHD1
CFB	CD40
PSMB8	ZBP1
PSMB9
TAP1
SOD2
SAMD9L
NAMPT
TMEM140
IDO1
LY6E
CD274
DDX58
IFIT2
IFIT3
IFIT1
IFIT5
IFITM2
IFITM1
IFITM3
IRF7
TRIM21
TRIM5
UBE2L6
BATF2
OAS1
OAS3
OAS2
OASL
EPSTI1
PSME2
GZMB
NFKBIA
GCH1
IFI27
B2M
IFI35
SOCS3
SECTM1
ICAM1
BST2
MX2
MX1
USP18
