## Supplementary Figures 1-7 & Supplementary Tables 1-4 for "Cancer cells co-evolve with retrotransposons to mitigate viral mimicry": Table S3.xlsx

### Sheet: L1 ORF1p western blot
Cell line	L1 ORF1	actin	Normalization factor	L1 ORF1p/actin
CAF1	192.849	8030.57	0.0240144	1
CAF2	241.263	8599.52	0.0280554	1.16828
CAF3	580.456	7690.57	0.0754763	3.14297
PANC1	47.95	5022.79	0.00954649	0.397532
KP4	251.092	3856.6	0.0651071	2.71117
PDAC3	5029.91	4420.26	1.13792	47.3851
PDAC6	6197.91	3021.01	2.0516	85.4323
PDAC8	8906.52	3222.13	2.76417	115.105
PDAC9	8277.69	3638.84	2.27481	94.7273
MiaPaCa2	6868.15	5261.08	1.30546	54.3618
Capan-1	3299.84	4415.26	0.747373	31.1219
YAPC	6551.91	2820.89	2.32264	96.7188
DANG	8854.74	3744.96	2.36444	98.4594
BxPC3	2396.55	3770.96	0.635527	26.4645

### Sheet: dsRNA IF
KP-4	Area	Mean	Min	Max		PANC-1	Area	Mean	Min	Max		PDAC6	Area	Mean	Min	Max		PDAC8	Area	Mean	Min	Max		PDAC9	Area	Mean	Min	Max
1	38210	16.208	2	86		1	58320	24.837	4	216		1	39662	10.753	2	44		1	33931	12.011	3	40		1	41562	14.121	3	103
2	23443	22.933	5	63		2	48352	23.048	5	83		2	39302	11.72	4	57		2	48966	13.994	2	64		2	47627	10.061	2	91
3	33919	24.265	2	115		3	30083	24.012	2	73		3	33936	13.757	4	44		3	39418	13.134	2	54		3	63917	11.221	4	74
4	25305	25.611	2	82		4	91026	14.851	3	93		4	40456	14.931	3	72		4	35481	13.196	2	47		4	40765	13.688	5	111
5	23269	32.845	5	98		5	71219	26.146	5	109		5	36129	11.457	3	44		5	31380	15.166	2	55		5	48947	10.153	2	66
6	49419	23.627	3	75		6	85243	17.219	5	54		6	35090	15.06	3	73		6	57978	16.183	3	60		6	53493	10.065	2	77
7	20743	22.242	1	67		7	25857	32.804	2	76		7	35954	13.267	2	38		7	67824	13.768	3	88		7	65976	8.228	2	46
8	24257	39.455	3	108		8	31757	22.265	2	129		8	36729	13.664	3	65		8	54046	9.649	2	62		8	46947	9.313	2	47
9	27160	28.917	7	83		9	34124	25.046	11	81		9	59181	12.206	2	53		9	54302	10.161	2	48		9	47537	8.779	2	51
10	25022	29.815	3	85		10	48375	24.435	12	70		10	31747	13.941	1	48		10	32344	13.57	3	59		10	58071	7.987	2	46
11	37051	22.681	2	87		11	52994	22.17	11	119		11	59017	10.807	2	76		11	59037	12.124	1	62		11	45988	11.419	1	47
12	27332	28.725	7	83		12	51009	25.844	13	103		12	38949	14.132	1	44		12	82150	12.081	1	63		12	49509	13.551	2	70
13	33048	20.01	2	146		13	45336	23.836	11	55		13	43247	13.331	2	57		13	85401	12.097	2	71		13	42410	10.668	2	63
14	42172	19.904	4	83		14	40745	15.074	4	66		14	29148	13.646	2	51		14	74284	15.595	2	55		14	58229	10.11	2	47
15	31018	24.547	5	91		15	29212	22.362	4	59		15	35892	14.47	2	55		15	96458	13.126	2	64		15	60582	12.575	4	62
16	20657	33.635	3	79		16	36642	27.206	8	61		16	27539	24.506	4	113		16	57383	12.943	2	48		16	96674	9.542	2	54
17	24836	23.714	2	60		17	48407	18.266	4	105		17	34600	13.942	2	54		17	79986	10.814	2	55		17	53617	8.633	2	43
18	43100	31.528	2	76		18	33350	19.461	5	60		18	26451	11.387	1	42		18	44988	9.274	2	43		18	66808	8.769	2	48
19	26981	18.044	2	63		19	56528	17.718	4	58		19	33088	12.484	2	40		19	36010	16.121	2	62		19	72179	9.204	2	47
20	27826	21.032	3	76		20	28852	27.327	2	68		20	31041	12.451	3	42		20	51249	10.166	2	54		20	69112	8.955	2	33

### Sheet: L1 ORF1p IF
KP-4	Area	Mean	Min	Max		PANC-1	Area	Mean	Min	Max		PDAC6	Area	Mean	Min	Max		PDAC8	Area	Mean	Min	Max		PDAC9	Area	Mean	Min	Max
1	20088	7.012	0	35		1	34762	12.216	1	50		1	32597	23.317	2	188		1	40524	12.502	2	62		1	68955	12.047	1	161
2	27668	7.316	1	37		2	39714	11.115	1	43		2	37907	14.963	2	197		2	39507	11.979	2	65		2	46795	10.032	2	94
3	35710	4.961	0	31		3	35587	12.228	1	58		3	61922	22.84	3	186		3	42040	10.765	2	88		3	54065	12.931	2	132
4	29827	8.795	0	114		4	23605	9.636	1	48		4	59294	12.174	1	190		4	66801	11.971	2	66		4	38118	16.034	2	150
5	33554	11.701	0	50		5	33851	11.035	2	48		5	49113	20.803	1	189		5	47850	13.325	2	86		5	29673	10.109	2	89
6	30910	11.243	0	106		6	25505	9.452	1	48		6	75925	18.013	5	172		6	73169	12.75	2	140		6	75231	21.137	1	191
7	39090	8.638	0	55		7	30909	10.53	1	44		7	59592	17.733	2	195		7	83662	13.315	2	170		7	72529	22.882	3	158
8	35748	10.844	1	55		8	87511	10.31	1	53		8	45959	17.49	3	149		8	30059	17.543	0	69		8	64127	15.275	2	116
9	39785	9.225	0	65		9	56576	10.196	1	58		9	43297	18.961	3	139		9	42723	11.908	1	82		9	56155	24.858	4	183
10	29656	8.592	0	45		10	34122	11.326	1	45		10	51336	16.884	2	177		10	36052	12.182	2	70		10	72412	23.131	4	158
11	31441	8.53	0	67		11	28629	10.237	2	41		11	59109	22.954	4	180		11	50656	12.793	2	124		11	52584	18.51	4	153
12	30825	10.454	0	87		12	40697	8.911	2	31		12	42715	16.042	2	185		12	36785	18.6	2	103		12	45569	18.057	3	108
13	35931	8.698	0	80		13	40327	12.851	2	36		13	59824	10.162	1	125		13	54419	14.309	1	91		13	48530	20.741	5	119
14	54103	9.111	0	57		14	69885	7.592	2	45		14	40454	16.242	1	187		14	52634	19.48	3	143		14	62558	21.017	3	201
15	43684	8.438	1	57		15	39187	8.304	0	36		15	37743	16.719	2	190		15	69413	20.68	2	108		15	46908	18.265	2	86
16	34153	12.724	3	59		16	54736	9.269	0	54		16	38307	18.919	2	136		16	70268	14.234	1	120		16	49508	16.147	3	120
17	37403	9.749	2	53		17	42592	7.211	0	54		17	42925	15.228	2	162		17	72100	22.857	3	185		17	73262	16.527	3	178
18	25898	11.051	3	49		18	49422	6.615	0	46		18	25694	18.528	5	183		18	84330	16.56	1	109		18	51959	14.261	1	119
19	26289	12.062	1	54		19	36425	12.514	0	52		19	50013	24.477	5	186		19	79741	19.635	3	161		19	45225	16.304	3	120
20	25974	8.541	1	34		20	62520	7.701	0	47		20	40627	23.019	3	189		20	65493	21.122	2	129		20	65543	13.435	1	148
