## Supplementary Figures 1-7 & Supplementary Tables 1-4 for "Cancer cells co-evolve with retrotransposons to mitigate viral mimicry": Table S4.xlsx

### Sheet: Sheet 1 - 404313_3_data_set_412
File Basename	NaCl concentration (mM)	Experiment type	Cell type	IgG HostSpecies	Colname	Replicate	Read length (bp)	Paired-end (yes/no)	Stranded (yes/no)
N2102Ep-1_S13	500	ORF1p_RIP	N2102Ep clone 2/A6	mouse	N2102Ep.1_S13	rep1	50	yes	no
N2102Ep-2_S14	500	ORF1p_RIP	N2102Ep clone 2/A6	mouse	N2102Ep.2_S14	rep2	50	yes	no
N2102Ep-3_S15	500	ORF1p_RIP	N2102Ep clone 2/A6	mouse	N2102Ep.3_S15	rep3	50	yes	no
N2102Ep-4_S16	500	ORF1p_RIP	N2102Ep clone 2/A6	mouse	N2102Ep.4_S16	rep4	50	yes	no
N2102Ep-b2_S17	500	total RNA	N2102Ep clone 2/A6	n/a	N2102Ep.b2_S17	rep1	50	yes	no
N2102Ep-b4_S18	500	total RNA	N2102Ep clone 2/A6	n/a	N2102Ep.b4_S18	rep2	50	yes	no
N2102Ep-bl1_S1	500	total RNA	N2102Ep clone 2/A6	n/a	N2102Ep.bl1_S1	rep1	50	yes	no
N2102Ep-bl2_S2	500	total RNA	N2102Ep clone 2/A6	n/a	N2102Ep.bl2_S2	rep2	50	yes	no
N2102Ep-bl3_S3	500	total RNA	N2102Ep clone 2/A6	n/a	N2102Ep.bl3_S3	rep3	50	yes	no
N2102Ep-bl4_S4	500	total RNA	N2102Ep clone 2/A6	n/a	N2102Ep.bl4_S4	rep4	50	yes	no
N2102Ep-mIgG1_S25	500	Mock_IP	N2102Ep clone 2/A6	mouse	N2102Ep.mIgG1_S25	rep1	50	yes	no
N2102Ep-mIgG2_S26	500	Mock_IP	N2102Ep clone 2/A6	mouse	N2102Ep.mIgG2_S26	rep2	50	yes	no
N2102Ep-mIgG3_S27	500	Mock_IP	N2102Ep clone 2/A6	mouse	N2102Ep.mIgG3_S27	rep3	50	yes	no
N2102Epanti-ORF2IP_S1	500	ORF2p_RIP	N2102Ep clone 2/A6	rabbit	N2102Epanti.ORF2IP_S1	rep1	50	yes	no
N2102Epanti-ORF2IP_S2	500	ORF2p_RIP	N2102Ep clone 2/A6	rabbit	N2102Epanti.ORF2IP_S2	rep2	50	yes	no
N2102Epanti-ORF2IP_S3	500	ORF2p_RIP	N2102Ep clone 2/A6	rabbit	N2102Epanti.ORF2IP_S3	rep3	50	yes	no
N2102Epanti-ORF2IP_S4	500	ORF2p_RIP	N2102Ep clone 2/A6	rabbit	N2102Epanti.ORF2IP_S4	rep4	50	yes	no
